# Greater distal activation of the biceps femoris long head reflects proximodistal differences in motor unit action potential properties

**DOI:** 10.1101/2024.10.14.618251

**Authors:** José Carlos dos Santos Albarello, Hélio V. Cabral, Francesco Negro, Liliam Fernandes de Oliveira

**Author notes:** <u>Corresponding authors:</u> Dr. Hélio V. Cabral, Department of Clinical and Experimental Sciences Università degli Studi di Brescia, Viale Europa 11, Brescia, 25121, Italy. These authors contributed equally to this work and shared senior authorship (Francesco Negro, Liliam Fernandes de Oliveira).

## Abstract

**Purpose:** Recent research has explored region-specific responses within the biceps femoris long head. However, evidence on regional muscle activation remains controversial, primarily because information derived solely from surface electromyograms (sEMG) amplitude does not necessarily provide an accurate estimate of neural drive to the muscle. To address this limitation, this study investigated whether there are proximodistal differences in motor unit properties of the biceps femoris long head during isometric hip extension and knee flexion tasks.

**Methods:** Seventeen resistance-trained males performed isometric knee flexion and hip extension tasks at 20% and 40% of maximal voluntary contraction. High-density sEMG were recorded from proximal and distal regions of the biceps femoris long head and decomposed into individual motor units. Central motor unit properties (mean discharge rate, discharge rate variability, recruitment and de-recruitment thresholds) and action potential properties (amplitude and conduction velocity) were analyzed. Bipolar sEMG amplitude was also calculated for each region to simulate traditional sEMG measurements.

**Results:** Bipolar sEMG amplitude, motor unit action potential amplitude and conduction velocity were significantly greater in the distal region during both tasks. In contrast, no proximodistal differences were observed in central motor unit properties.

**Conclusion:** These findings suggest that increased bipolar sEMG amplitude in the distal region of the biceps femoris long head is driven by motor unit action potential properties rather than differences in central modulation, likely influenced by intra-muscular variations in muscle mechanics and geometry. This emphasizes limitations of relying solely on sEMG amplitude to infer neural control strategies in the biceps femoris long head.
