## supplementary material for "Greater distal activation of the biceps femoris long head reflects proximodistal differences in motor unit action potential properties"

id	protocol	bipolar_rms_amp	bipolar_norm_rms_amp	force	region
1	Q0MVC20_proximal	10.14267	0.684944	20	proximal
1	Q0MVC20_distal	17.72662	1.1971	20	distal
1	Q0MVC40_proximal	104.6301	7.06577	40	proximal
1	Q0MVC40_distal	127.1812	8.58867	40	distal
2	Q0MVC20_proximal	50.36863	4.47692	20	proximal
2	Q0MVC20_distal	55.35639	4.92025	20	distal
2	Q0MVC40_proximal	89.57868	7.96203	40	proximal
2	Q0MVC40_distal	90.03196	8.00232	40	distal
3	Q0MVC20_proximal	76.85595	3.51885	20	proximal
3	Q0MVC20_distal	302.5764	13.8535	20	distal
3	Q0MVC40_proximal	115.6749	5.29617	40	proximal
3	Q0MVC40_distal	376.6333	17.2441	40	distal
4	Q0MVC20_proximal	30.76022	1.29338	20	proximal
4	Q0MVC20_distal	35.5209	1.49355	20	distal
4	Q0MVC40_proximal	120.15	5.05197	40	proximal
4	Q0MVC40_distal	153.9745	6.47419	40	distal
5	Q0MVC20_proximal	83.54745	9.3404	20	proximal
5	Q0MVC20_distal	110.9439	12.4033	20	distal
5	Q0MVC40_proximal	127.9959	14.3096	40	proximal
5	Q0MVC40_distal	144.7602	16.1838	40	distal
6	Q0MVC20_proximal	32.43112	2.19508	20	proximal
6	Q0MVC20_distal	35.48541	2.40181	20	distal
6	Q0MVC40_proximal	104.2523	7.05625	40	proximal
6	Q0MVC40_distal	105.4935	7.14026	40	distal
7	Q0MVC20_proximal	61.27985	5.07278	20	proximal
7	Q0MVC20_distal	98.7949	8.1783	20	distal
7	Q0MVC40_proximal	116.0323	9.60523	40	proximal
7	Q0MVC40_distal	166.481	13.7814	40	distal
8	Q0MVC20_proximal	33.47656	1.53418	20	proximal
8	Q0MVC20_distal	76.45102	3.50365	20	distal
8	Q0MVC40_proximal	109.7086	5.0278	40	proximal
8	Q0MVC40_distal	267.5407	12.261	40	distal
9	Q0MVC20_proximal	20.4522	2.38878	20	proximal
9	Q0MVC20_distal	25.73614	3.00593	20	distal
9	Q0MVC40_proximal	92.11018	10.7583	40	proximal
9	Q0MVC40_distal	87.98677	10.2767	40	distal
10	Q0MVC20_proximal	108.5033	6.85469	20	proximal
10	Q0MVC20_distal	118.4524	7.48322	20	distal
10	Q0MVC40_proximal	258.4266	16.3261	40	proximal
10	Q0MVC40_distal	232.8105	14.7078	40	distal
11	Q0MVC20_proximal	60.6763	2.98995	20	proximal
11	Q0MVC20_distal	87.85177	4.32908	20	distal
11	Q0MVC40_proximal	151.7936	7.47995	40	proximal
11	Q0MVC40_distal	198.5894	9.7859	40	distal
12	Q0MVC20_proximal	140.5641	7.03082	20	proximal
12	Q0MVC20_distal	206.1169	10.3097	20	distal
12	Q0MVC40_proximal	131.5989	6.5824	40	proximal
12	Q0MVC40_distal	197.8653	9.89695	40	distal
13	Q0MVC20_proximal	83.04086	4.51498	20	proximal
13	Q0MVC20_distal	122.0854	6.63786	20	distal
13	Q0MVC40_proximal	166.9171	9.07538	40	proximal
13	Q0MVC40_distal	173.2254	9.41836	40	distal
14	Q0MVC20_proximal	54.42763	3.56459	20	proximal
14	Q0MVC20_distal	63.68027	4.17057	20	distal
14	Q0MVC40_proximal	67.7192	4.43509	40	proximal
14	Q0MVC40_distal	76.30304	4.99727	40	distal
15	Q0MVC20_proximal	77.26127	3.92402	20	proximal
15	Q0MVC20_distal	97.91524	4.97302	20	distal
15	Q0MVC40_proximal	313.4498	15.9198	40	proximal
15	Q0MVC40_distal	243.3649	12.3603	40	distal
16	Q0MVC20_proximal	53.1858	1.65368	20	proximal
16	Q0MVC20_distal	78.29667	2.43443	20	distal
16	Q0MVC40_proximal	137.3947	4.27194	40	proximal
16	Q0MVC40_distal	168.3142	5.2333	40	distal
17	Q0MVC20_proximal	10.09217	1.31293	20	proximal
17	Q0MVC20_distal	9.778291	1.27209	20	distal
17	Q0MVC40_proximal	18.28338	2.37855	40	proximal
17	Q0MVC40_distal	17.80402	2.31619	40	distal
1	J0MVC20_proximal	29.28689	1.6317	20	proximal
1	J0MVC20_distal	89.55637	4.98958	20	distal
1	J0MVC40_proximal	111.6732	6.2218	40	proximal
1	J0MVC40_distal	196.7283	10.9606	40	distal
2	J0MVC20_proximal	24.97094	1.71763	20	proximal
2	J0MVC20_distal	106.2836	7.31075	20	distal
2	J0MVC40_proximal	82.52196	5.6763	40	proximal
2	J0MVC40_distal	259.8095	17.8711	40	distal
3	J0MVC20_proximal	47.50633	2.51989	20	proximal
3	J0MVC20_distal	103.4024	5.48481	20	distal
3	J0MVC40_proximal	117.5089	6.23306	40	proximal
3	J0MVC40_distal	303.067	16.0757	40	distal
4	J0MVC20_proximal	65.43294	3.60718	20	proximal
4	J0MVC20_distal	110.3432	6.08299	20	distal
4	J0MVC40_proximal	109.2457	6.02248	40	proximal
4	J0MVC40_distal	179.5271	9.89695	40	distal
5	J0MVC20_proximal	25.81126	1.70323	20	proximal
5	J0MVC20_distal	45.0598	2.9734	20	distal
5	J0MVC40_proximal	99.04771	6.53595	40	proximal
5	J0MVC40_distal	132.3997	8.73678	40	distal
6	J0MVC20_proximal	76.68771	2.61444	20	proximal
6	J0MVC20_distal	114.2254	3.89417	20	distal
6	J0MVC40_proximal	180.0063	6.13678	40	proximal
6	J0MVC40_distal	207.8588	7.08632	40	distal
7	J0MVC20_proximal	13.46702	0.805227	20	proximal
7	J0MVC20_distal	42.42702	2.53682	20	distal
7	J0MVC40_proximal	49.58772	2.96497	40	proximal
7	J0MVC40_distal	140.1381	8.37921	40	distal
8	J0MVC20_proximal	35.49345	1.28591	20	proximal
8	J0MVC20_distal	86.46325	3.13252	20	distal
8	J0MVC40_proximal	108.272	3.92264	40	proximal
8	J0MVC40_distal	281.796	10.2093	40	distal
9	J0MVC20_proximal	48.50154	2.27808	20	proximal
9	J0MVC20_distal	65.73411	3.08747	20	distal
9	J0MVC40_proximal	161.7297	7.5963	40	proximal
9	J0MVC40_distal	171.3024	8.04592	40	distal
10	J0MVC20_proximal	62.68627	2.77328	20	proximal
10	J0MVC20_distal	53.68734	2.37516	20	distal
10	J0MVC40_proximal	213.8979	9.46298	40	proximal
10	J0MVC40_distal	185.9373	8.22599	40	distal
11	J0MVC20_proximal	77.03836	3.74422	20	proximal
11	J0MVC20_distal	100.5238	4.88566	20	distal
11	J0MVC40_proximal	175.1381	8.51205	40	proximal
11	J0MVC40_distal	205.1171	9.96909	40	distal
12	J0MVC20_proximal	33.52251	1.01797	20	proximal
12	J0MVC20_distal	64.01927	1.94406	20	distal
12	J0MVC40_proximal	159.2573	4.83614	40	proximal
12	J0MVC40_distal	230.8893	7.01138	40	distal
13	J0MVC20_proximal	38.07695	0.896156	20	proximal
13	J0MVC20_distal	66.16164	1.55714	20	distal
13	J0MVC40_proximal	230.3152	5.42056	40	proximal
13	J0MVC40_distal	201.1906	4.7351	40	distal
14	J0MVC20_proximal	6.860316	0.449748	20	proximal
14	J0MVC20_distal	14.31751	0.938627	20	distal
14	J0MVC40_proximal	42.37992	2.77834	40	proximal
14	J0MVC40_distal	88.41811	5.79651	40	distal
15	J0MVC20_proximal	12.41596	0.807981	20	proximal
15	J0MVC20_distal	14.83116	0.965153	20	distal
15	J0MVC40_proximal	158.896	10.3403	40	proximal
15	J0MVC40_distal	158.3973	10.3079	40	distal
16	J0MVC20_proximal	106.0202	3.60283	20	proximal
16	J0MVC20_distal	154.2195	5.24076	20	distal
16	J0MVC40_proximal	241.1216	8.19391	40	proximal
16	J0MVC40_distal	258.9699	8.80044	40	distal
17	J0MVC20_proximal	26.06274	1.34198	20	proximal
17	J0MVC20_distal	42.68277	2.19776	20	distal
17	J0MVC40_proximal	115.0492	5.92394	40	proximal
17	J0MVC40_distal	212.5862	10.9462	40	distal
