## supplementary material for "Greater distal activation of the biceps femoris long head reflects proximodistal differences in motor unit action potential properties"

id	protocol	mdr	cov_isi	rt	dt	force	region
1	J0MVC20_proximal	9.8079	13.3812	13.0978	7.2902	20	Proximal
1	J0MVC20_proximal	11.2114	19.0905	18.1308	7.2902	20	Proximal
1	J0MVC20_distal	9.91915	27.5832	18.8947	7.9506	20	Distal
1	J0MVC20_distal	12.6683	28.8811	17.3791	12.7846	20	Distal
3	J0MVC20_distal	12.633	12.4347	10.0902	9.5866	20	Distal
3	J0MVC20_distal	11.5805	14.3312	12.5477	9.5866	20	Distal
3	J0MVC20_distal	13.6967	13.5971	10.5464	7.9905	20	Distal
4	J0MVC20_proximal	11.7782	11.2173	14.897	13.8565	20	Proximal
4	J0MVC20_distal	11.2515	8.83133	15.8723	9.1472	20	Distal
4	J0MVC20_distal	9.64625	13.1564	12.7114	9.1472	20	Distal
7	J0MVC20_distal	11.6055	13.8061	18.0148	15.3566	20	Distal
7	J0MVC20_distal	9.90671	16.686	18.9174	14.3945	20	Distal
8	J0MVC20_proximal	8.09893	11.3338	18.6567	1.5683	20	Proximal
8	J0MVC20_proximal	5.02489	13.6027	18.917	7.8426	20	Proximal
8	J0MVC20_proximal	15.6355	14.7994	17.1198	10.8331	20	Proximal
8	J0MVC20_proximal	7.17967	14.9179	18.8519	3.8554	20	Proximal
8	J0MVC20_distal	6.13724	15.7681	18.147	7.7034	20	Distal
8	J0MVC20_distal	5.4297	14.7623	18.952	6.9265	20	Distal
8	J0MVC20_distal	8.75489	13.296	18.8431	8.7125	20	Distal
8	J0MVC20_distal	8.71929	14.6557	9.6937	1.7536	20	Distal
8	J0MVC20_distal	8.48312	16.7895	18.7882	2.3522	20	Distal
8	J0MVC20_distal	7.26597	17.5184	18.4988	6.1891	20	Distal
8	J0MVC20_distal	11.4223	11.6276	12.2379	12.608	20	Distal
8	J0MVC20_distal	8.49458	15.248	18.7874	16.9766	20	Distal
8	J0MVC20_distal	9.71088	18.0558	18.5145	5.7593	20	Distal
8	J0MVC20_distal	8.06705	13.9182	18.9101	11.2606	20	Distal
9	J0MVC20_proximal	8.32648	19.1733	18.8844	6.8867	20	Proximal
10	J0MVC20_proximal	8.91792	26.612	17.7199	12.2341	20	Proximal
10	J0MVC20_distal	11.581	14.858	7.2072	11.6679	20	Distal
10	J0MVC20_distal	9.48352	19.9945	12.9335	11.1379	20	Distal
10	J0MVC20_distal	11.9058	19.9811	17.8087	11.7327	20	Distal
11	J0MVC20_distal	10.1847	16.9915	18.3712	20.2452	20	Distal
14	J0MVC20_distal	6.07685	19.5611	13.9568	15.7699	20	Distal
14	J0MVC20_distal	9.88671	18.1803	9.6031	15.1082	20	Distal
14	J0MVC20_distal	8.07165	12.461	10.4677	0.85541	20	Distal
14	J0MVC20_distal	7.45824	17.8552	11.072	15.1756	20	Distal
15	J0MVC20_distal	6.84014	17.7704	18.4307	12.2407	20	Distal
15	J0MVC20_distal	8.80819	17.1281	18.8384	0.92117	20	Distal
16	J0MVC20_proximal	8.22502	19.5788	16.9926	7.4086	20	Proximal
16	J0MVC20_proximal	10.6179	11.3978	14.304	7.8452	20	Proximal
16	J0MVC20_proximal	11.1728	15.5705	16.054	7.8452	20	Proximal
16	J0MVC20_distal	9.83988	18.2291	18.623	11.5028	20	Distal
16	J0MVC20_distal	13.3161	11.4165	5.644	6.471	20	Distal
16	J0MVC20_distal	10.2697	14.1359	16.8177	9.5273	20	Distal
16	J0MVC20_distal	11.1104	11.4138	15.4989	8.9972	20	Distal
17	J0MVC20_distal	13.2038	14.3124	17.8919	8.3329	20	Distal
17	J0MVC20_distal	13.0358	19.2063	18.2483	11.8274	20	Distal
17	J0MVC20_distal	10.1234	23.6855	18.3003	7.9665	20	Distal
17	J0MVC20_distal	12.4124	20.8479	17.8018	8.3329	20	Distal
1	J0MVC40_proximal	10.9427	28.2155	36.1754	39.7419	40	Proximal
1	J0MVC40_proximal	15.6151	16.6203	35.6631	38.4224	40	Proximal
1	J0MVC40_proximal	11.4232	18.7273	37.8699	38.6916	40	Proximal
1	J0MVC40_proximal	14.4273	18.0168	36.1754	38.6916	40	Proximal
1	J0MVC40_proximal	11.541	21.5962	35.8182	38.4991	40	Proximal
1	J0MVC40_distal	11.3865	29.7827	34.9832	37.0971	40	Distal
2	J0MVC40_proximal	11.2032	26.8875	34.9133	38.8494	40	Proximal
3	J0MVC40_distal	15.2856	16.1697	37.7929	29.6892	40	Distal
3	J0MVC40_distal	14.8164	16.8606	38.402	31.0621	40	Distal
4	J0MVC40_proximal	15.6955	10.8689	30.0574	17.26	40	Proximal
5	J0MVC40_proximal	8.78948	20.8883	38.5955	36.8487	40	Proximal
5	J0MVC40_proximal	7.47252	14.1706	37.9806	29.2567	40	Proximal
5	J0MVC40_distal	7.82427	19.4578	38.6637	34.4414	40	Distal
5	J0MVC40_distal	8.74429	21.4947	38.8529	34.3586	40	Distal
5	J0MVC40_distal	9.58456	15.9902	38.6074	33.408	40	Distal
6	J0MVC40_proximal	11.1771	35.64	33.6881	38.3445	40	Proximal
6	J0MVC40_proximal	10.0848	11.4728	29.0867	33.3723	40	Proximal
6	J0MVC40_distal	9.74245	35.6603	29.5735	39.2687	40	Distal
6	J0MVC40_distal	9.62312	31.5099	28.3732	37.3998	40	Distal
6	J0MVC40_distal	10.8194	41.8965	26.5999	39.0843	40	Distal
8	J0MVC40_proximal	10.0192	17.8148	38.9663	22.5474	40	Proximal
8	J0MVC40_proximal	10.5337	17.55	36.6212	29.4884	40	Proximal
8	J0MVC40_proximal	9.55268	16.6287	37.8739	31.247	40	Proximal
8	J0MVC40_proximal	10.7788	21.2408	37.5119	28.74	40	Proximal
8	J0MVC40_distal	9.83256	30.4134	36.6811	32.0069	40	Distal
8	J0MVC40_distal	11.3253	14.9703	37.631	28.5466	40	Distal
8	J0MVC40_distal	12.8711	13.573	36.6811	23.4279	40	Distal
8	J0MVC40_distal	8.42473	13.0451	37.7386	24.4394	40	Distal
9	J0MVC40_proximal	11.5366	22.178	36.0721	21.2121	40	Proximal
9	J0MVC40_proximal	12.3573	19.7963	36.9872	20.0837	40	Proximal
9	J0MVC40_distal	10.7019	17.4591	36.2018	19.8482	40	Distal
10	J0MVC40_proximal	15.1168	13.1553	35.8457	34.2254	40	Proximal
10	J0MVC40_proximal	11.3313	13.4138	35.7883	34.5375	40	Proximal
10	J0MVC40_proximal	11.4547	14.2764	35.3008	33.767	40	Proximal
10	J0MVC40_distal	11.414	19.9278	36.6909	33.7212	40	Distal
10	J0MVC40_distal	10.3352	20.0795	34.6778	23.4715	40	Distal
11	J0MVC40_proximal	15.8546	24.4953	37.112	34.3812	40	Proximal
11	J0MVC40_distal	15.8489	16.0071	27.7047	34.5407	40	Distal
11	J0MVC40_distal	16.8952	13.4463	20.669	9.5384	40	Distal
12	J0MVC40_proximal	10.3246	32.3618	37.5396	40.8736	40	Proximal
12	J0MVC40_distal	10.1153	26.392	36.5357	37.3841	40	Distal
14	J0MVC40_proximal	7.87581	17.8992	32.0423	15.4941	40	Proximal
14	J0MVC40_proximal	7.35806	18.3998	34.0833	14.6743	40	Proximal
14	J0MVC40_distal	6.98016	20.3601	35.6663	21.2304	40	Distal
14	J0MVC40_distal	7.40695	26.7787	34.4492	31.831	40	Distal
14	J0MVC40_distal	6.66926	22.6289	34.8375	23.7108	40	Distal
14	J0MVC40_distal	7.53985	25.3389	34.4255	29.2612	40	Distal
14	J0MVC40_distal	7.49675	17.6771	35.4907	23.7228	40	Distal
14	J0MVC40_distal	8.1545	21.5197	34.3859	24.4155	40	Distal
14	J0MVC40_distal	7.94966	22.641	33.7875	23.1872	40	Distal
15	J0MVC40_proximal	12.6797	24.7517	37.2791	35.6593	40	Proximal
16	J0MVC40_proximal	16.787	16.7035	27.3753	19.9243	40	Proximal
17	J0MVC40_distal	17.6948	15.3758	32.8643	21.4555	40	Distal
17	J0MVC40_distal	9.16092	29.6761	36.2407	35.7729	40	Distal
17	J0MVC40_distal	11.2488	26.2467	35.7445	35.769	40	Distal
1	Q0MVC20_proximal	16.4892	28.279	10.9515	4.8846	20	Proximal
1	Q0MVC20_distal	8.85075	24.7866	18.9623	19.231	20	Distal
1	Q0MVC20_distal	10.0643	33.1555	17.477	18.6085	20	Distal
2	Q0MVC20_proximal	10.6866	15.0855	6.0693	10.8489	20	Proximal
2	Q0MVC20_proximal	8.5895	17.4146	15.8661	17.6973	20	Proximal
2	Q0MVC20_distal	10.8313	12.1685	3.2269	8.3949	20	Distal
2	Q0MVC20_distal	9.02954	16.5018	3.8452	6.9271	20	Distal
3	Q0MVC20_proximal	12.4366	41.4483	12.6265	20.5401	20	Proximal
3	Q0MVC20_distal	12.1959	24.0361	5.1807	18.5273	20	Distal
3	Q0MVC20_distal	15.8939	25.0716	4.6306	18.3352	20	Distal
3	Q0MVC20_distal	13.2224	17.1694	4.603	18.3352	20	Distal
3	Q0MVC20_distal	12.367	31.8241	4.5383	18.7708	20	Distal
4	Q0MVC20_proximal	6.46029	19.2692	0.41861	20.5161	20	Proximal
4	Q0MVC20_proximal	7.99166	26.7574	0.65174	20.2205	20	Proximal
4	Q0MVC20_proximal	7.76611	23.9912	0.86448	20.257	20	Proximal
4	Q0MVC20_distal	6.20449	17.9741	2.4108	20.3401	20	Distal
4	Q0MVC20_distal	6.44638	19.5112	2.6265	20.4413	20	Distal
4	Q0MVC20_distal	6.0344	17.8297	1.445	20.2383	20	Distal
4	Q0MVC20_distal	7.35282	21.4116	1.2385	19.955	20	Distal
4	Q0MVC20_distal	6.7863	24.5226	1.2385	20.2198	20	Distal
4	Q0MVC20_distal	7.02184	24.0793	1.445	20.3473	20	Distal
4	Q0MVC20_distal	7.86768	22.0022	1.7604	20.3473	20	Distal
5	Q0MVC20_proximal	9.99981	15.2758	17.5376	14.0815	20	Proximal
5	Q0MVC20_proximal	10.3717	17.3939	18.3265	13.9926	20	Proximal
5	Q0MVC20_proximal	10.849	10.2135	13.4814	10.5205	20	Proximal
5	Q0MVC20_proximal	10.8477	12.7476	3.2468	10.6018	20	Proximal
5	Q0MVC20_proximal	10.5314	10.8356	13.4814	10.8698	20	Proximal
5	Q0MVC20_proximal	14.9383	20.7682	17.8044	13.7944	20	Proximal
5	Q0MVC20_distal	10.307	9.82455	11.4937	10.4292	20	Distal
5	Q0MVC20_distal	10.7647	10.9231	10.0547	10.299	20	Distal
5	Q0MVC20_distal	9.66212	19.7302	17.7487	13.5571	20	Distal
5	Q0MVC20_distal	11.5918	10.0536	14.3213	10.3668	20	Distal
5	Q0MVC20_distal	10.4021	13.8968	18.0501	12.6176	20	Distal
5	Q0MVC20_distal	12.6805	12.9464	18.1865	11.0329	20	Distal
5	Q0MVC20_distal	9.11872	23.4777	17.8057	14.0736	20	Distal
5	Q0MVC20_distal	10.9113	14.6258	18.086	13.5606	20	Distal
5	Q0MVC20_distal	10.6256	10.8874	13.7009	10.5361	20	Distal
5	Q0MVC20_distal	12.1448	12.9233	17.3277	10.5361	20	Distal
6	Q0MVC20_proximal	11.6408	23.6652	14.9563	18.0639	20	Proximal
6	Q0MVC20_proximal	10.7759	26.166	13.7342	18.2227	20	Proximal
6	Q0MVC20_proximal	10.4286	18.3952	1.3259	2.347	20	Proximal
6	Q0MVC20_distal	11.2486	24.8021	17.7861	20.6049	20	Distal
6	Q0MVC20_distal	12.1015	25.8166	18.2532	20.654	20	Distal
7	Q0MVC20_proximal	11.1184	23.4327	18.5598	20.8302	20	Proximal
7	Q0MVC20_proximal	10.6222	37.657	16.7388	20.6225	20	Proximal
7	Q0MVC20_distal	11.7539	15.1478	0.10933	11.3762	20	Distal
9	Q0MVC20_proximal	8.36649	22.2294	18.2021	19.5	20	Proximal
9	Q0MVC20_distal	6.91987	25.389	18.5604	19.0207	20	Distal
9	Q0MVC20_distal	9.92763	13.6217	16.7565	19.8424	20	Distal
10	Q0MVC20_proximal	10.3235	28.2289	15.2619	17.6509	20	Proximal
10	Q0MVC20_proximal	10.8092	25.4576	16.2097	19.4688	20	Proximal
10	Q0MVC20_distal	10.7853	20.8983	12.5255	17.2293	20	Distal
10	Q0MVC20_distal	10.8282	23.2605	11.7818	17.3873	20	Distal
11	Q0MVC20_distal	10.8329	20.9167	18.006	11.8653	20	Distal
11	Q0MVC20_distal	9.17752	25.4054	15.8858	11.169	20	Distal
11	Q0MVC20_distal	12.6056	10.9731	15.5798	7.2433	20	Distal
11	Q0MVC20_distal	12.0628	14.8931	18.6411	13.6154	20	Distal
13	Q0MVC20_distal	12.6557	23.4074	16.638	14.901	20	Distal
15	Q0MVC20_proximal	11.9288	16.725	18.2828	17.9291	20	Proximal
16	Q0MVC20_proximal	10.489	15.1122	13.1596	10.505	20	Proximal
16	Q0MVC20_distal	9.63799	15.3008	13.6796	9.0918	20	Distal
16	Q0MVC20_distal	11.5451	11.1849	3.8942	8.9503	20	Distal
16	Q0MVC20_distal	10.648	19.6536	14.0422	12.4971	20	Distal
16	Q0MVC20_distal	7.05899	22.7586	18.9554	16.524	20	Distal
17	Q0MVC20_distal	12.5531	24.7902	8.3779	5.9512	20	Distal
1	Q0MVC40_proximal	14.1728	22.3834	31.0343	33.2826	40	Proximal
1	Q0MVC40_proximal	14.4067	26.4968	37.494	35.1701	40	Proximal
1	Q0MVC40_proximal	13.2312	36.579	37.1074	36.5935	40	Proximal
1	Q0MVC40_distal	16.186	16.5174	34.7531	23.2984	40	Distal
1	Q0MVC40_distal	13.6594	18.4646	35.0894	29.2018	40	Distal
1	Q0MVC40_distal	16.2593	19.647	31.6215	28.6676	40	Distal
2	Q0MVC40_proximal	8.78447	32.0623	35.7375	39.107	40	Proximal
2	Q0MVC40_distal	9.0316	32.7608	38.8766	38.5207	40	Distal
3	Q0MVC40_proximal	15.5188	19.3589	21.4934	33.7336	40	Proximal
3	Q0MVC40_distal	18.5508	20.5041	16.1054	34.1724	40	Distal
3	Q0MVC40_distal	11.2774	29.6532	23.0691	39.212	40	Distal
3	Q0MVC40_distal	14.7534	19.7837	33.2815	30.3098	40	Distal
3	Q0MVC40_distal	15.1001	18.0725	16.1054	33.6299	40	Distal
4	Q0MVC40_proximal	12.6196	17.384	32.493	24.2861	40	Proximal
4	Q0MVC40_distal	10.1675	28.1133	37.8304	39.8343	40	Distal
5	Q0MVC40_proximal	13.2908	13.8424	18.455	25.975	40	Proximal
5	Q0MVC40_proximal	13.6399	22.4435	16.4373	22.8008	40	Proximal
5	Q0MVC40_proximal	13.9316	15.5094	16.0441	22.9327	40	Proximal
5	Q0MVC40_proximal	13.2351	15.7946	16.1974	19.9149	40	Proximal
5	Q0MVC40_distal	12.6084	14.0536	17.2123	19.2471	40	Distal
5	Q0MVC40_distal	11.0992	31.1064	22.7124	33.6588	40	Distal
5	Q0MVC40_distal	13.4023	17.6106	25.0297	26.8369	40	Distal
5	Q0MVC40_distal	13.6804	14.0152	9.343	19.2471	40	Distal
5	Q0MVC40_distal	15.825	17.3313	17.2047	20.7332	40	Distal
5	Q0MVC40_distal	13.2492	23.0523	18.2058	30.296	40	Distal
5	Q0MVC40_distal	14.4878	14.9084	16.4222	16.4359	40	Distal
5	Q0MVC40_distal	9.4829	30.0984	23.6501	38.3202	40	Distal
5	Q0MVC40_distal	13.3222	16.4246	14.9519	20.7452	40	Distal
6	Q0MVC40_proximal	8.19828	27.418	38.9215	40.6423	40	Proximal
7	Q0MVC40_proximal	13.7467	18.8478	22.2588	32.8662	40	Proximal
8	Q0MVC40_proximal	11.3975	19.1505	38.4594	25.1236	40	Proximal
8	Q0MVC40_proximal	10.9089	27.2801	38.8074	25.7943	40	Proximal
8	Q0MVC40_proximal	9.67499	15.8557	33.3007	19.534	40	Proximal
8	Q0MVC40_proximal	11.1596	17.6074	38.2271	24.6284	40	Proximal
9	Q0MVC40_proximal	11.7914	19.387	36.3236	30.9739	40	Proximal
9	Q0MVC40_distal	11.1374	24.9076	36.3274	38.5668	40	Distal
10	Q0MVC40_distal	9.8946	31.1792	30.1814	41.9006	40	Distal
11	Q0MVC40_proximal	14.734	20.9869	37.2486	27.4297	40	Proximal
15	Q0MVC40_proximal	16.186	20.9516	35.75	38.7414	40	Proximal
16	Q0MVC40_proximal	10.9968	15.3346	35.9452	25.4986	40	Proximal
16	Q0MVC40_proximal	13.6137	16.8011	31.9881	26.7041	40	Proximal
17	Q0MVC40_proximal	5.94512	21.5783	37.584	38.1772	40	Proximal
17	Q0MVC40_distal	8.57562	23.407	36.6609	38.7026	40	Distal
17	Q0MVC40_distal	7.86787	16.3607	37.67	37.3621	40	Distal
