## supplementary material for "Greater distal activation of the biceps femoris long head reflects proximodistal differences in motor unit action potential properties"

id	protocol	mu_p2p_sim	mu_p2p_act	mu_cv	force	region
1	J0MVC20_proximal	123.35357	81.95619	3.6991	20	Proximal
1	J0MVC20_proximal	75.36019	95.00908	6.4941	20	Proximal
1	J0MVC20_distal	65.221398	66.06298	6.4567	20	Distal
1	J0MVC20_distal	47.66437	80.08229	6.7478	20	Distal
1	J0MVC40_proximal	210.32779	234.8545	5.7452	40	Proximal
1	J0MVC40_proximal	284.34057	205.0566	4.5683	40	Proximal
1	J0MVC40_proximal	295.01192	145.281	4.6009	40	Proximal
1	J0MVC40_proximal	253.51963	239.0566	4.8754	40	Proximal
1	J0MVC40_proximal	230.41725	206.948	6.0277	40	Proximal
2	J0MVC40_proximal	87.322574	295.8615	3.6423	40	Proximal
3	J0MVC20_proximal	33.713218	50.56427	4.7933	20	Proximal
3	J0MVC20_proximal	120.0497	71.71808	3.3178	20	Proximal
3	J0MVC20_distal	116.37506	167.687	6.6668	20	Distal
3	J0MVC20_distal	293.3757	170.4486	5.2663	20	Distal
3	J0MVC20_distal	79.907422	227.8918	4.3145	20	Distal
3	J0MVC20_distal	169.15982	118.0859	4.789	20	Distal
3	J0MVC20_distal	32.02112	92.45003	2.8924	20	Distal
3	J0MVC20_distal	365.44147	179.039	4.1103	20	Distal
3	J0MVC40_proximal	53.796366	163.175	5.8676	40	Proximal
3	J0MVC40_distal	748.73526	482.0591	6.3902	40	Distal
3	J0MVC40_distal	332.65958	242.0325	4.6536	40	Distal
3	J0MVC40_distal	302.73965	216.8287	4.3644	40	Distal
3	J0MVC40_distal	580.93057	392.9131	5.6831	40	Distal
3	J0MVC40_distal	529.03441	213.6792	7.6242	40	Distal
4	J0MVC20_proximal	216.33745	77.44735	6.2403	20	Proximal
4	J0MVC20_distal	122.74893	116.6231	7.9667	20	Distal
4	J0MVC40_proximal	416.2292	441.4805	7.4658	40	Proximal
4	J0MVC40_proximal	244.56816	90.79003	6.8927	40	Proximal
5	J0MVC20_proximal	50.170608	34.33584	5.2437	20	Proximal
5	J0MVC20_proximal	60.714599	62.50697	7.6481	20	Proximal
5	J0MVC20_distal	104.96168	58.45798	6.2122	20	Distal
5	J0MVC20_distal	23.035849	44.15865	3.2148	20	Distal
5	J0MVC40_proximal	170.45004	175.234	4.6985	40	Proximal
5	J0MVC40_proximal	96.405367	297.9085	5.8361	40	Proximal
5	J0MVC40_proximal	99.083749	244.6389	6.9512	40	Proximal
5	J0MVC40_proximal	132.66653	180.6522	5.7302	40	Proximal
5	J0MVC40_proximal	92.937197	104.935	4.8445	40	Proximal
5	J0MVC40_distal	209.28834	169.5445	4.3824	40	Distal
5	J0MVC40_distal	210.32606	261.2002	6.4628	40	Distal
5	J0MVC40_distal	62.047453	236.1054	6.6737	40	Distal
6	J0MVC20_proximal	194.26927	93.92326	5.9033	20	Proximal
6	J0MVC20_distal	116.32876	102.3246	7.2325	20	Distal
6	J0MVC40_proximal	539.80366	335.6955	6.4422	40	Proximal
6	J0MVC40_proximal	440.01001	181.011	4.8678	40	Proximal
7	J0MVC40_proximal	93.832709	92.45168	4.6508	40	Proximal
8	J0MVC20_proximal	143.6603	60.70048	4.5079	20	Proximal
8	J0MVC40_proximal	238.57428	120.7049	6.2118	40	Proximal
9	J0MVC20_proximal	28.389507	77.74943	4.7963	20	Proximal
9	J0MVC20_proximal	41.99488	74.08843	5.8492	20	Proximal
9	J0MVC20_proximal	97.174207	72.42166	3.4712	20	Proximal
9	J0MVC20_distal	96.205724	169.3386	6.915	20	Distal
9	J0MVC40_proximal	177.24662	255.1657	3.1513	40	Proximal
9	J0MVC40_proximal	278.73246	450.3965	4.2837	40	Proximal
9	J0MVC40_proximal	163.27914	239.9354	5.5261	40	Proximal
9	J0MVC40_distal	549.70386	347.9264	7.7879	40	Distal
10	J0MVC40_proximal	139.92922	156.8912	4.6978	40	Proximal
10	J0MVC40_proximal	401.07182	309.4939	7.7795	40	Proximal
11	J0MVC20_proximal	280.10759	99.6129	6.9165	20	Proximal
11	J0MVC40_proximal	435.53462	243.2623	6.4721	40	Proximal
12	J0MVC20_proximal	54.701197	26.91199	4.4954	20	Proximal
12	J0MVC40_proximal	189.51974	174.1995	4.3373	40	Proximal
13	J0MVC20_distal	35.725669	89.34241	4.4753	20	Distal
14	J0MVC40_proximal	107.02506	182.2468	5.4713	40	Proximal
14	J0MVC40_proximal	148.74701	58.67574	4.855	40	Proximal
15	J0MVC20_distal	34.80827	27.0156	6.6401	20	Distal
15	J0MVC40_proximal	202.42434	240.6105	4.4909	40	Proximal
16	J0MVC20_distal	85.201638	39.6525	6.6068	20	Distal
17	J0MVC20_proximal	375.74772	228.5626	7.9358	20	Proximal
17	J0MVC20_proximal	372.01209	175.3818	5.7884	20	Proximal
17	J0MVC20_proximal	115.27885	94.20208	7.2217	20	Proximal
17	J0MVC20_proximal	426.10502	164.2792	7.1222	20	Proximal
17	J0MVC40_proximal	515.17226	287.1659	5.6886	40	Proximal
1	Q0MVC20_proximal	75.772205	53.96497	3.6102	20	Proximal
1	Q0MVC20_distal	64.252776	31.35925	7.25	20	Distal
1	Q0MVC40_proximal	316.03065	142.3759	4.1921	40	Proximal
1	Q0MVC40_proximal	346.77286	160.2215	7.2624	40	Proximal
1	Q0MVC40_proximal	367.77841	189.3629	7.6099	40	Proximal
2	Q0MVC20_proximal	131.96326	97.47936	5.5366	20	Proximal
3	Q0MVC20_proximal	127.85852	164.6874	6.2986	20	Proximal
3	Q0MVC20_distal	639.10832	259.4704	5.3932	20	Distal
3	Q0MVC20_distal	858.08443	508.8605	4.9229	20	Distal
3	Q0MVC20_distal	444.43387	259.165	5.8323	20	Distal
3	Q0MVC20_distal	464.48652	271.6419	5.6092	20	Distal
3	Q0MVC40_proximal	116.51868	186.7059	5.3274	40	Proximal
3	Q0MVC40_distal	983.6838	555.9171	5.2151	40	Distal
3	Q0MVC40_distal	742.82329	414.0542	6.1541	40	Distal
3	Q0MVC40_distal	544.68274	332.9366	6.6483	40	Distal
3	Q0MVC40_distal	541.89519	313.3637	5.0156	40	Distal
4	Q0MVC20_proximal	60.759778	139.9359	5.5268	20	Proximal
4	Q0MVC20_proximal	123.19763	65.0922	6.6118	20	Proximal
4	Q0MVC20_proximal	96.328395	40.69361	5.5829	20	Proximal
4	Q0MVC40_proximal	327.14181	111.0177	6.892	40	Proximal
4	Q0MVC40_proximal	236.91714	379.1282	7.7686	40	Proximal
5	Q0MVC20_proximal	51.774024	270.2534	3.7482	20	Proximal
5	Q0MVC20_proximal	216.63046	189.3553	4.2515	20	Proximal
5	Q0MVC20_proximal	39.081609	75.97738	5.6167	20	Proximal
5	Q0MVC20_distal	108.86787	315.5206	6.7989	20	Distal
5	Q0MVC20_distal	300.42708	326.6229	5.6649	20	Distal
5	Q0MVC40_proximal	55.552029	286.1053	4.2866	40	Proximal
5	Q0MVC40_distal	207.85065	385.0093	7.5336	40	Distal
5	Q0MVC40_distal	280.14728	339.2652	7.8743	40	Distal
5	Q0MVC40_distal	289.43479	352.3599	5.9868	40	Distal
5	Q0MVC40_distal	96.685506	342.9213	7.4419	40	Distal
6	Q0MVC20_proximal	74.248451	65.28967	6.5735	20	Proximal
6	Q0MVC20_proximal	87.72061	30.50709	6.7052	20	Proximal
6	Q0MVC20_distal	26.31597	52.58745	4.8535	20	Distal
6	Q0MVC40_proximal	195.12429	162.2343	6.9656	40	Proximal
6	Q0MVC40_proximal	401.39332	152.2408	5.1331	40	Proximal
6	Q0MVC40_distal	58.154543	105.1047	4.5624	40	Distal
7	Q0MVC20_proximal	361.79088	292.5287	5.3282	20	Proximal
7	Q0MVC20_proximal	211.45135	258.9501	5.619	20	Proximal
7	Q0MVC40_proximal	355.60117	307.3965	4.4975	40	Proximal
8	Q0MVC20_proximal	165.40608	59.15942	7.1522	20	Proximal
8	Q0MVC20_distal	169.77419	60.85114	5.5637	20	Distal
8	Q0MVC40_proximal	197.54566	108.2872	6.0142	40	Proximal
9	Q0MVC20_proximal	132.44371	82.96601	4.1676	20	Proximal
9	Q0MVC20_proximal	224.95171	190.7879	4.3399	20	Proximal
9	Q0MVC20_proximal	20.200777	123.1612	3.4332	20	Proximal
9	Q0MVC20_distal	163.60075	175.418	7.1848	20	Distal
9	Q0MVC20_distal	61.168063	149.6011	7.6268	20	Distal
9	Q0MVC40_proximal	147.76621	209.1393	3.792	40	Proximal
9	Q0MVC40_proximal	203.3614	519.8917	4.9434	40	Proximal
9	Q0MVC40_proximal	245.94857	301.797	3.8957	40	Proximal
9	Q0MVC40_proximal	166.26778	347.8706	3.875	40	Proximal
9	Q0MVC40_proximal	346.61496	300.8781	5.7495	40	Proximal
10	Q0MVC20_proximal	336.86631	269.9222	6.2548	20	Proximal
10	Q0MVC20_proximal	155.36503	222.0817	3.2126	20	Proximal
10	Q0MVC20_distal	309.41412	119.4098	6.7853	20	Distal
11	Q0MVC40_proximal	481.85604	207.8353	7.6884	40	Proximal
13	Q0MVC20_distal	256.55617	228.1196	6.4165	20	Distal
14	Q0MVC20_proximal	159.70385	194.5564	4.5226	20	Proximal
14	Q0MVC40_proximal	85.151976	194.4912	4.4317	40	Proximal
16	Q0MVC40_proximal	52.782705	36.89115	5.2107	40	Proximal
17	Q0MVC20_proximal	142.94157	58.62199	5.6521	20	Proximal
17	Q0MVC20_proximal	285.03874	124.0344	6.5742	20	Proximal
17	Q0MVC40_proximal	439.67486	195.6455	4.6378	40	Proximal
17	Q0MVC40_proximal	139.86505	82.82402	6.6968	40	Proximal
17	Q0MVC40_proximal	259.63894	97.79972	7.523	40	Proximal
